# A database and comprehensive analysis of the algae genomes

**DOI:** 10.1101/2021.10.30.466624

**Authors:** Chengcheng Shi, Xiaochuan Liu, Kai Han, Ling Peng, Liangwei Li, Qijin Ge, Guangyi Fan

**Affiliations:** BGI-Qingdao, BGI-Shenzhen, Qingdao, 266555, China

## Abstract

Algae characterize their high diversity, taxonomy and morphology for wide-used studying the plant origins and terrestrialization, as well as multicellular evolution. Due to the genome assembly challenge of algae caused by symbionts with microbiome, the published algae genomes are relatively less than the terrestrial plants. Here we comprehensively collected and re-annotated 191 available algae genomes distributed in nine major lineages. We systemically investigated the genome features including genome size, assembly continuity and integrity, GC content, abundance of repetitive sequences and protein-coding gene number. We construct the phylogenetic trees using 193 algae genomes, which is consistent with the well-known evolution path that Glaucophyte is the most ancient, going through eight lineages, and finally evolved to terrestrial plants. We also examined the Horizontal Gene Transfer (HGT) genes distribution in algae genomes and provides a substantial genomic resource for functional gene origins and plant evolution.
