## Supplement Table 1 for "A database and comprehensive analysis of the algae genomes"

species	genome length	bac length	bac pct	arc length	arc pct
Asterionella_formosa	68,419,761	71,826	0.10%	431	0.00%
Aureococcus_anophagefferens	56,660,572	70,478	0.12%	2,237	0.00%
Bacillariophyta_sp.	37,632,609	31,637	0.08%	181	0.00%
Cladosiphon_okamuranus	169,730,751	11,865,224	6.99%	2,213	0.00%
Cyclotella_cryptica	113,854,030	10,131	0.01%	291	0.00%
Ectocarpus_siliculosus	154,688,895	22,475	0.01%	315	0.00%
Ectocarpus_sp._CCAP_1310-34	242,239,399	77,969	0.03%	1,123	0.00%
Ectocarpus_sp._Ec32	195,781,519	13,475	0.01%	142	0.00%
Fistulifera_solaris	49,736,633	37,725	0.08%	332	0.00%
Fragilaria_radians	98,377,760	1,721,225	1.75%	13,102	0.01%
Fragilariopsis_cylindrus_CCMP1102	80,540,407	7,337	0.01%	-	0.00%
Halamphora_sp._AAB	29,554,481	7,569,496	25.61%	8,185	0.03%
Halamphora_sp._MG8b	53,206,049	18,139	0.03%	746	0.00%
Heterococcus_sp._DN1	60,742,704	27,485	0.05%	399	0.00%
Licmophora_abbreviata	29,210,371	2,115,091	7.24%	8,251	0.03%
Nannochloropsis_gaditana_CCMP526	33,986,952	186,887	0.55%	4,339	0.01%
Nannochloropsis_granulata_CCMP529	27,651,077	35,843	0.13%	1,928	0.01%
Nannochloropsis_limnetica	33,508,916	79,417	0.24%	1,386	0.00%
Nannochloropsis_oceanica	29,264,788	32,240	0.11%	284	0.00%
Nannochloropsis_oculata_CCMP525	26,274,801	28,265	0.11%	1,241	0.00%
Nannochloropsis_salina_CCMP1776	27,757,252	52,019	0.19%	1,149	0.00%
Nitzschia_sp._Nitz4	27,229,399	15,959	0.06%	764	0.00%
Phaeodactylum_tricornutum_CCAP_1055-1	27,450,724	-	0.00%	-	0.00%
Poteriospumella_lacustris	54,712,965	297,745	0.54%	4,405	0.01%
Psammoneis_japonica	91,430,650	21,663	0.02%	-	0.00%
Pseudo-nitzschia_multistriata	56,765,209	41,042	0.07%	1,139	0.00%
Thalassiosira_oceanica	92,185,637	100,798	0.11%	4,827	0.01%
Thalassiosira_pseudonana_CCMP1335	32,437,365	3,027	0.01%	-	0.00%
Triparma_laevis_f._inornata	42,573,550	52,701	0.12%	3,737	0.01%
Ochromonadaceae_sp._CCMP2298	61,140,752	449,598	0.74%	2,988	0.00%
Pelagophyceae_sp._CCMP2097	85,824,453	97,864	0.11%	5,618	0.01%
Prasinoderma_coloniale	25,323,194	99,768	0.39%	2,630	0.01%
Porphyridium_purpureum	22,192,338	22,847	0.10%	-	0.00%
Porphyra_umbilicalis	87,888,981	128,308	0.15%	2,776	0.00%
Pyropia_yezoensis	107,590,730	6,940	0.01%	-	0.00%
Pyropia_haitanensis	53,254,617	159,943	0.30%	-	0.00%
Cyanidioschyzon_merolae	16,546,747	20,066	0.12%	868	0.01%
Galdieria_sulphuraria	13,712,004	22,410	0.16%	442	0.00%
Galdieria_phlegrea	14,871,243	36,570	0.25%	1,075	0.01%
Digenea_simplex	299,321,041	20,315,568	6.79%	66,582	0.02%
Chondrus_crispus	104,980,420	75,303	0.07%	2,564	0.00%
Gracilariopsis_lemaneiformis	88,693,116	3,570,911	4.03%	7,836	0.01%
Gracilariopsis_chorda	92,180,038	22,710	0.02%	315	0.00%
Guillardia_theta	87,145,349	-	0.00%	-	0.00%
Chroomonas_mesostigmatica	702,852	-	0.00%	-	0.00%
Cryptomonas_paramecium	487,066	-	0.00%	-	0.00%
Hemiselmis_andersenii	571,872	446	0.08%	-	0.00%
Pavlovales_sp.CCMP2436	165,407,586	83,487	0.05%	3,717	0.00%
Emiliania_huxleyi	167,675,649	57,394	0.03%	3,412	0.00%
Chrysochromulina_parva	65,764,750	228,480	0.35%	7,298	0.01%
Chrysochromulina_tobinii	59,073,094	194,824	0.33%	8,360	0.01%
Phaeocystis_antarctica	198,936,094	411,234	0.21%	11,365	0.01%
Phaeocystis_globosa	155,849,266	252,174	0.16%	9,706	0.01%
uncultured_Bathycoccus	5,183,084	8,264	0.16%	313	0.01%
Coccomyxa_sp._LA000219	48,546,496	15,786	0.03%	418	0.00%
Picochlorum_sp._SENEW3	13,390,658	27,818	0.21%	1,707	0.01%
Coccomyxa_sp._SUA001	11,754,406	21,097	0.18%	693	0.01%
Trebouxia_gelatinosa	61,726,235	3,289	0.01%	-	0.00%
Micromonas_sp._ASP10-01a	19,582,411	227,756	1.16%	2,347	0.01%
Chlamydomonas_applanata	78,504,178	88,129	0.11%	873	0.00%
Cymbomonas_tetramitiformis	281,270,454	44,744	0.02%	495	0.00%
Auxenochlorella_pyrenoidosa	56,992,954	46,300	0.08%	128	0.00%
Coelastrella_sp._M60	80,221,759	3,943,300	4.92%	35,396	0.04%
Parachlorella_kessleri	59,187,803	76,356	0.13%	540	0.00%
Chlorella_sp._ArM0029B	92,961,256	35,933	0.04%	141	0.00%
Trebouxia_sp._TZW2008	69,346,529	32,837	0.05%	104	0.00%
Dunaliella_salina	50,809,830	1,497	0.00%	182	0.00%
Scenedesmus_quadricauda	65,353,879	5,959,140	9.12%	10,374	0.02%
Monoraphidium_sp._549	74,658,904	32,151	0.04%	281	0.00%
Picochlorum_sp._soloecismus	15,252,490	13,869	0.09%	836	0.01%
Prototheca_cutis	19,969,220	59,361	0.30%	2,738	0.01%
Prototheca_wickerhamii	27,691,062	336,344	1.21%	19,198	0.07%
Prototheca_bovis	24,744,895	265,902	1.07%	15,822	0.06%
Stichococcus_bacillaris	51,992,686	616,512	1.19%	1,718	0.00%
Picochlorum_costavermella	14,642,443	582,812	3.98%	2,153	0.01%
Bathycoccus_sp._TOSAG39-1	10,057,911	19,212	0.19%	130	0.00%
Ostreococcus_mediterraneus	13,984,546	56,216	0.40%	178	0.00%
Chlorella_vulgaris	39,134,815	33,243	0.08%	1,389	0.00%
Bathycoccus_sp._SAG1	3,337,455	45,250	1.36%	-	0.00%
Bathycoccus_sp._SAG3	3,460,468	43,763	1.26%	-	0.00%
Bathycoccus_sp._SAG2	4,521,332	37,242	0.82%	437	0.01%
Ostreococcus_sp._SAG10	3,514,295	78,824	2.24%	369	0.01%
Ostreococcus_sp._SAG9	884,776	42,211	4.77%	-	0.00%
Micromonas_sp._SAG8	558,822	53,037	9.49%	-	0.00%
Micromonas_sp._SAG6	614,822	50,677	8.24%	-	0.00%
Bathycoccus_sp._SAG4	3,808,189	47,328	1.24%	130	0.00%
Ostreococcus_sp._SAG12	2,758,302	71,335	2.59%	-	0.00%
Ostreococcus_sp._SAG11	1,583,702	80,872	5.11%	-	0.00%
Micromonas_sp._SAG7	609,943	45,680	7.49%	-	0.00%
Micromonas_sp._SAG5	957,347	51,704	5.40%	-	0.00%
Picochlorum_sp._BH-2019	14,391,424	5,497	0.04%	586	0.00%
Picochlorum_sp._celeri	27,430,220	9,819	0.04%	508	0.00%
Choricystis_sp._BAC_9706	32,957,766	30,392	0.09%	283	0.00%
Chlorokybus_atmophyticus	74,330,326	33,575	0.05%	511	0.00%
Chlorella_sp._CH2018	56,831,849	2,426,377	4.27%	1,330	0.00%
Spirogloea_muscicola	170,819,335	89,524	0.05%	1,518	0.00%
Chlorella_sp._KRBP	126,281,769	2,446,995	1.94%	14,826	0.01%
Prototheca_ciferrii	26,448,891	346,043	1.31%	10,960	0.04%
Chlamydomonas_asymmetrica	141,916,335	125,268	0.09%	2,648	0.00%
Edaphochlamys_debaryana	120,364,444	136,169	0.11%	3,694	0.00%
Picocystis_sp._ML	29,646,247	92,316	0.31%	1,651	0.01%
Coelastrella_sp._UTEX_B_3026	151,546,507	43,928	0.03%	809	0.00%
Prototheca_stagnorum	16,896,228	67,782	0.40%	2,135	0.01%
Trebouxiophyceae_sp._KSI-1	44,686,223	152,233	0.34%	3,889	0.01%
Dunaliella_sp._YS1	91,250,106	9,668,257	10.60%	6,359	0.01%
Chlamydomonas_sp._WS7	114,119,837	131,658	0.12%	3,510	0.00%
Chlamydomonas_sp._WS3	114,119,837	134,543	0.12%	3,638	0.00%
Dunaliella_sp._RO	121,879,027	8,059,342	6.61%	2,423	0.00%
Chlamydomonas_sp._3222	120,063,769	419,624	0.35%	5,197	0.00%
Scenedesmus_sp._ARA3	93,238,253	93,801	0.10%	1,692	0.00%
Characiochloris_sp._AAM3	95,477,124	48,894	0.05%	269	0.00%
Chlamydomonas_sp._3112	120,063,769	419,624	0.35%	5,197	0.00%
Dunaliella_sp._M2	25,538,156	17,500	0.07%	270	0.00%
Chlamydomonas_sp._AIC	52,664,990	54,484	0.10%	952	0.00%
Chlorella_sp._Dachan	60,366,751	32,426	0.05%	95	0.00%
Chlorella_sp._A99	40,934,037	295,486	0.72%	647	0.00%
Yamagishiella_unicocca	140,837,241	77,364	0.05%	881	0.00%
Desmodesmus_armatus	116,304,009	39,350	0.03%	439	0.00%
Dunaliella_sp._WIN1	125,752,661	26,355	0.02%	372	0.00%
Ulva_prolifera	87,889,290	1,049,928	1.19%	3,458	0.00%
Nannochloris_sp._X1	13,742,038	22,981	0.17%	1,272	0.01%
Chloroidium_sp._CF	54,312,065	18,165	0.03%	87	0.00%
Nannochloris_sp._RS	13,562,322	7,085	0.05%	790	0.01%
Haematococcus_sp._NG2	77,829,956	58,099	0.07%	662	0.00%
Chloroidium_sp._JM	60,445,311	25,337	0.04%	87	0.00%
Chloromonas_sp._AAM2	102,365,718	151,971	0.15%	2,276	0.00%
Scenedesmus_sp._ARA	93,238,253	93,801	0.10%	1,692	0.00%
Mychonastes_homosphaera	24,204,206	85,405	0.35%	395	0.00%
Euglena_gracilis_var._bacillaris	41,195,790	12,330	0.03%	-	0.00%
Mesotaenium_endlicherianum	173,751,473	727,714	0.42%	6,679	0.00%
Bigelowiella_natans_CCMP2755	91,405,885	21,900	0.02%	101	0.00%
Tetraselmis_striata	227,954,216	1,991,199	0.87%	14,822	0.01%
Scenedesmus_vacuolatus	23,358,248	63,985	0.27%	1,282	0.01%
Mamiellophyceae_sp._2017MT	10,283,426	51,511	0.50%	1,880	0.02%
Tetradesmus_acuminatus	119,241,191	80,916	0.07%	612	0.00%
Ulva_mutabilis	98,484,689	66,535	0.07%	1,842	0.00%
Chlamydomonas_sphaeroides	122,189,241	150,754	0.12%	2,076	0.00%
Messastrum_gracile	60,662,915	167,943	0.28%	4,781	0.01%
Chlorophyta_sp.	29,100,557	18,396	0.06%	473	0.00%
Mesostigma_viride	441,698,809	258,009	0.06%	3,749	0.00%
Botryococcus_braunii	184,381,702	52,601	0.03%	488	0.00%
Eudorina_sp._2006-703-Eu-15	184,032,255	96,535	0.05%	1,530	0.00%
Bigelowiella_natans	372,870	-	0.00%	-	0.00%
Chlamydomonas_reinhardtii	111,098,438	1,539	0.00%	-	0.00%
Micromonas_commoda	21,109,336	46,137	0.22%	-	0.00%
Ostreococcus_lucimarinus_CCE9901	13,204,888	5,761	0.04%	-	0.00%
Volvox_carteri_f._nagariensis	137,684,403	77,449	0.06%	-	0.00%
Chlorella_variabilis	46,159,512	15,215	0.03%	262	0.00%
Micromonas_pusilla_CCMP1545	22,000,071	18,923	0.09%	-	0.00%
Ostreococcus_tauri	12,916,858	3,386	0.03%	-	0.00%
Coccomyxa_subellipsoidea_C-169	48,826,616	3,730	0.01%	-	0.00%
Monoraphidium_neglectum	69,711,829	94,808	0.14%	2,703	0.00%
Helicosporidium_sp._ATCC_50920	12,373,820	145,542	1.18%	11,248	0.09%
Lotharella_oceanica	683,589	9,609	1.41%	-	0.00%
Klebsormidium_nitens	104,209,716	84,900	0.08%	1,916	0.00%
Auxenochlorella_protothecoides	22,924,637	116,838	0.51%	3,026	0.01%
Gonium_pectorale	148,806,073	39,545	0.03%	1,079	0.00%
Bathycoccus_prasinos	15,074,320	20,732	0.14%	-	0.00%
Micractinium_conductrix	61,018,900	31,354	0.05%	151	0.00%
Chlorella_sorokiniana	59,566,223	16,066	0.03%	128	0.00%
Chlamydomonas_eustigma	66,629,526	5,248	0.01%	567	0.00%
Tetrabaena_socialis	135,779,852	93,063	0.07%	1,448	0.00%
Raphidocelis_subcapitata	51,162,697	101,473	0.20%	2,900	0.01%
Chloropicon_primus	17,400,691	25,036	0.14%	418	0.00%
Trebouxia_sp._A1-2	52,896,788	9,736	0.02%	268	0.00%
Haematococcus_lacustris	171,794,631	57,346	0.03%	782	0.00%
Chromochloris_zofingiensis	60,130,699	6,218	0.01%	166	0.00%
Caulerpa_lentillifera	28,654,260	217,904	0.76%	1,351	0.00%
Volvox_carteri	131,163,211	9,139	0.01%	485	0.00%
Symbiochloris_reticulata	59,348,134	32,518	0.05%	353	0.00%
Tetradesmus_obliquus	100,077,845	28,147	0.03%	288	0.00%
Ostreococcus_sp._RCC809	13,296,292	24,631	0.19%	-	0.00%
Asterochloris_glomerata	55,816,160	21,852	0.04%	345	0.00%
Cyanophora_paradoxa	99,940,401	172,770	0.17%	4,417	0.00%
